# Tissue and Extracellular Matrix Remodeling of the Subchondral Bone during Osteoarthritis of Knee Joints as revealed by Spatial Mass Spectrometry Imaging

**DOI:** 10.1101/2024.08.03.606482

**Authors:** Charles A. Schurman, Joanna Bons, Jonathon J. Woo, Cristal Yee, Nannan Tao, Tamara Alliston, Peggi Angel, Birgit Schilling

## Abstract

Osteoarthritis (OA) is a degenerative condition of the skeletal extracellular matrix (ECM) marked by the loss of articular cartilage and changes to subchondral bone homeostasis. Treatments for OA beyond full joint replacement are lacking primarily due to gaps in molecular knowledge of the biological drivers of disease. Mass Spectrometry Imaging (MSI) enables molecular spatial mapping of the proteomic landscape of tissues. Histologic sections of human tibial plateaus from knees of human OA patients and cadaveric controls were treated with collagenase III to target ECM proteins prior to MS Imaging of bone and cartilage proteins using a timsTOF fleX mass spectrometer. Spatial MSI data of the knee were processed and automatically segmented identifying distinct areas of knee joint damage. ECM peptide markers were compared between i) the medial halves of OA patient joints and the medial side of non-OA (cadaveric) joints, and ii) between the same medial OA tissues and their corresponding, less OA impacted, lateral joint halves. Distinct peptide signatures distinguished OA medial tissues from the cadaveric medial and OA lateral tissues (AUROC >0.85). Overall, 31 peptide candidates from ECM proteins, including Collagen alpha-1(I), Collagen alpha-1(III), and surprisingly, Collagen alpha-1(VI) and Collagen alpha-3(VI), exhibited significantly elevated abundance in diseased tissues. Highly specific hydroxyproline-containing collagen peptides, mainly from collagen type I, dominated OA subchondral bone directly under regions of lost cartilage. The identification of specific protein markers for subchondral bone remodeling in OA advances our molecular understanding of disease progression in OA and provides potential new biomarkers for OA detection and disease grading.
