## Supplementary material for "Tissue and Extracellular Matrix Remodeling of the Subchondral Bone during Osteoarthritis of Knee Joints as revealed by Spatial Mass Spectrometry Imaging": Suppl Table 1

### Sheet: Sheet1
Supplemental Table 1: PTOA Clinical Cohort Demographic Information
4 male individuals receiving total knee arthroplasty (replacement) were recruited for the OA patient cohort
4 male healthy cadaveric donor tissues for controls were received from the Willed Body Program at UCSF (San Francisco)
Patient	Age	BMI	Knee	PTOA	OARSI
Number	(Years)	(kg/m^2)	Side	Region	Score
P1	65	37.5	Left	Medial	5
P2	74	28.2	Right	Medial	4
P3	68	32.2	Right	Medial	4
P4	67	23.5	Left	Medial	5
Control	Age	BMI	Knee	PTOA	OARSI
Number	(Years)	(kg/m^2)	Side	Region	Score
C1	64	19.6	Left	None	1
C2	79	35.7	Right	None	2
C3	64	19.6	Right	None	1
C4	79	35.7	Left	None	2
