## Supplementary material for "Tissue and Extracellular Matrix Remodeling of the Subchondral Bone during Osteoarthritis of Knee Joints as revealed by Spatial Mass Spectrometry Imaging": Suppl Table 2

### Sheet: All
Supplemental Table 2: Candidate Feature and Peptide ID Matches
44 total Candidate m/z features found using ROC curve analysis in SCILS
29 features found from OA medial vs CAD medial comparison
34 features found from OA medial vs OA lateral comparison
19 features identified in both comparisons
Candidate m/z	Identified In	Protein ID	Database m/z	Mass Difference (m/z)	Mass Difference (PPM)	Database Sequence	Unmodified Database Sequence	PTM Site Probability	Other PTM Site*	MS/MS Confirmed In Tibia Digest	P_val OA Med to CAD Med	P_val OA Med to OA Lat
897.426	Both	COL6A1	897.42	0.005596	6.23561	FVLDTSES	FVLDTSES			N	0.0466407	0.0319086
900.401	Both	COL1A1	900.417	-0.015986	17.7543	GPAGERGEQ	GPAGERGEQ		Lysine Glycation at parallel Col1A2 position	N	0.0481959	0.0396511
941.426	OA_Vs_CAD	COL3A1	941.444	-0.018033	19.155	GQRGEP(ox)GPQ	GQRGEPGPQ	GQRGEP(1)GP(0)Q		N	0.0669561	0.0262762
944.476	OA_Vs_CAD	COL1A2	944.491	-0.014918	15.795	GSRGERGLP(ox)	GSRGERGLP	GSRGERGLP(1)	Broad Keratan or Heperatin Sulfate PG site	N	0.0466407	0.0319086
1001.5	Both	COL1A2	1001.48	0.016084	16.06	GERGLHGEF	GERGLHGEF			N	0.234319	0.0138543
1019.49	Both		no match								0.0239014	0.0224099
1040.46	Both	KRT2	1040.48	-0.017486	16.806	GPGGYPGGIHE	GPGGYPGGIHE			N	0.113343	0.0408845
1082.62	OA_Vs_CAD	COL3A1	1082.63	-0.01077	9.94808	GPLGIAGITGAR	GPLGIAGITGAR			Y	0.197656	0.0855271
		COL1A1	1082.63	-0.01077	9.94808	IAGQRGVVGLP(ox)	IAGQRGVVGLP	IAGQRGVVGLP(1)	Broad Keratan or Heperatin Sulfate PG site, MMP cleavage site	Y
		COL3A1	1082.63	-0.01074	9.92037	PLGIAGITGARG	PLGIAGITGARG			Y
1098.58	Both	COL1A2	1098.59	-0.014098	12.833	GPVGRTGEVGAV	GPVGRTGEVGAV		Phosphophoryn binding region on the fibril	Y	0.0717527	0.0255612
		COL1A1	1098.59	-0.014098	12.833	GARGLP(ox)GTAGLP(ox)	GARGLPGTAGLP	GARGLP(1)GTAGLP(1)	Broad Keratan or Heperatin Sulfate PG site	Y
1115.54	Both	COL1A1	1115.53	0.00306	2.74308	SGLDGAKGDAGPA	SGLDGAKGDAGPA		Broad Keratan or Heperatin Sulfate PG site	Y	0.222415	0.0550776
1118.46	Both	COL1A1	1118.47	-0.008466	7.56932	GAEGSP(ox)GRDGSP(ox)	GAEGSPGRDGSP	GAEGSP(1)GRDGSP(1)	Broad Dermatan or Chondroitin Sulfate PG site	N	0.223943	0.109221
1125.52	OA_Vs_CAD	COL1A1	1125.53	-0.008626	7.66402	GPAGERGEQGPA	GPAGERGEQGPA		Lysine Glycation at parallel Col1A2 position	N	0.0991103	0.0450577
1128.52	OA_Lat_Vs_Med	COL1A1	1128.52	0.00074	0.655728	GEQGVP(ox)GDLGAP(ox)	GEQGVPGDLGAP	GEQGVP(1)GDLGAP(1)		Y	0.0828816	0.0197323
1131.53	OA_Lat_Vs_Med	COL1A1	1131.54	-0.009786	8.64847	GKSGDRGETGPA	GKSGDRGETGPA		Proposed site of dermatan sulfate proteoglycan binding	N	0.0614321	0.019803
1139.58	Both	COL1A1	1139.59	-0.011496	10.0879	GPRGRTGDAGPV	GPRGRTGDAGPV			N	0.15064	0.0353882
1142.5	Both	COL1A1	1142.51	-0.006056	5.30065	GPP(ox)GESGREGAP(ox)	GPPGESGREGAP	GP(0)P(1)GESGREGAP(1)		N	0.137404	0.0513639
1171.54	OA_Lat_Vs_Med	COL14A1	1171.53	0.001194	1.01918	GPAGPSGESRP(ox)GS	GPAGPSGESRPGS	GP(0)AGP(0.123)SGESRP(0.877)GS		N	0.0847183	0.0444175
1177.53	OA_Vs_CAD	COL1A1	1177.52	0.014974	12.7164	GPP(ox)GPP(ox)SAGFDF	GPPGPPSAGFDF	GP(0.006)P(0.993)GP(0.07)P(0.93)SAGFDF	Broad Keratan or Heperatin Sulfate PG site	Y	0.166881	0.0402779
1179.55	OA_Vs_CAD	COL1A1	1179.56	-0.011218	9.51044	GARGQAGVM(ox)GFP(ox)	GARGQAGVMGFP	GARGQAGVM(1)GFP(1)	Broad Dermatan or Chondroitin Sulfate PG site	Y	0.0503238	0.0413191
		TENX	1179.53	0.01462	12.3946	WTVPEGQFDT	WTVPEGQFDT			N
		COL5A1	1179.54	0.007414	6.28547	GPP(ox)GERGPN(de)GPQ	GPPGERGPNGPQ	GP(0)P(1)GERGP(0)N(0)GP(0)Q		N
1188.55	Both	COL1A1	1188.56	-0.009456	7.95591	GADGSP(ox)GKDGVRG	GADGSPGKDGVRG	GADGSP(1)GKDGVRG	Broad Keratan or Heperatin Sulfate PG site	N	0.0597028	0.0275708
1211.6	OA_Vs_CAD	COL1A1	1211.61	-0.009026	7.44963	GLP(ox)GERGRP(ox)GAP(ox)	GLPGERGRPGAP	GLP(1)GERGRP(1)GAP(1)	Phosphophoryn binding region on the fibril	N	0.228899	0.0308112
1226.6	Both	COL1A2	1226.61	-0.00779	6.35086	GPAGEVGKP(ox)GERG	GPAGEVGKPGERG	GPAGEVGKP(1)GERG	Lysine Glycation Location	N	0.0611408	0.0117401
		COL1A2	1226.61	-0.007786	6.3476	PAGARGSDGSVGPV	PAGARGSDGSVGPV		Phosphophoryn binding region on the fibril	N
1242.57	OA_Vs_CAD	COL1A1	1242.58	-0.008454	6.80362	GPAGARGNDGATGAA	GPAGARGNDGATGAA		Phosphophoryn binding region on the fibril	N	0.194822	0.0607444
1257.57	Both	COL1A2	1257.58	-0.0074354	5.91249	GPAGATGDRGEAGAA	GPAGATGDRGEAGAA		Proposed site of dermatan sulfate proteoglycan binding	Y	0.136774	0.0646266
1280.52	OA_Vs_CAD	COL1A1	1280.54	-0.01837	14.3457	GP(ox)P(ox)GPP(ox)SAGFDFS	GPPGPPSAGFDFS	GP(0.995)P(0.982)GP(0.141)P(0.881)SAGFDFS	Broad Keratan or Heperatin Sulfate PG site	N	0.136774	0.0619205
1283.63	OA_Lat_Vs_Med	COL1A2	1283.63	-0.006654	5.18375	GARGSDGSVGPVGPA	GARGSDGSVGPVGPA		Phosphophoryn binding region on the fibril	Y	0.0969326	0.0262556
		COL1A2	1283.63	-0.006654	5.18375	GPAGARGSDGSVGPV	GPAGARGSDGSVGPV		Phosphophoryn binding region on the fibril	Y
1397.71	Both		no match								0.0410166	0.018775
1399.64	Both	COL1A1	1399.64	-0.005212	3.72382	GSP(ox)GEAGRP(ox)GEAGLP(ox)	GSPGEAGRPGEAGLP	GSP(1)GEAGRP(1)GEAGLP(1)	Decorin Binding Site	Y	0.104167	0.0149785
1421.78	OA_Lat_Vs_Med	COL1A1	1421.79	-0.005738	4.03579	GPQGIAGQRGVVGLP(ox)	GPQGIAGQRGVVGLP		MMP cleavage site	Y	0.20755	0.15335
		HBD**	1421.79	-0.013784	9.69489	LLVVYPWTQRF	LLVVYPWTQRF			N
1495.73	OA_Lat_Vs_Med	COL6A3	1495.72	0.005746	3.84161	LNSYMNKQDVVNA	LNSYMNKQDVVNA			N	0.209328	0.157416
		COL6A3	1495.74	-0.012016	8.03355	VAQYSDDVKVESR	VAQYSDDVKVESR			N
1540.8	Both	COL1A2	1540.79	0.003021	1.96067	GLRGEIGNP(ox)GRDGAR	GLRGEIGNPGRDGAR	GLRGEIGNP(1)GRDGAR	Proposed site of Keratan Sulfate PG binding	N	0.211361	0.0212251
1552.82	OA_Lat_Vs_Med	COL1A2	1552.81	0.007704	4.96131	GPVGAAGATGARGLVGEP(ox)	GPVGAAGATGARGLVGEP	GP(0)VGAAGATGARGLVGEP(1)	Glycation region on the fibril	N	0.0591983	0.192539
		COL1A1	1552.82	-0.003531	2.27393	GPIGNVGAP(ox)GAKGARGSA	GPIGNVGAPGAKGARGSA	GP(0)IGNVGAP(1)GAKGARGSA	Keratan Sulfate PG binding site	N
1588.79	Both	FN1	1588.78	0.011894	7.48619	VREEVVTVGN(de)SVNEG	VREEVVTVGNSVNEG	VREEVVTVGN(1)SVN(0)EG		N	0.0110227	0.00976646
1615.74	OA_Lat_Vs_Med	ASPN	1615.72	0.01924	11.9078	ANPLDNN(de)GIEPGAFEG	ANPLDNNGIEPGAFEG			N	0.00953147	0.0205726
1626.75	OA_Lat_Vs_Med	COL3A1	1626.74	0.015482	9.51713	GEP(ox)GAN(de)GLP(ox)GAAGERGAP(ox)	GEPGANGLPGAAGERGAP	GEP(1)GAN(1)GLP(1)GAAGERGAP(1)		N	0.114892	0.011007
1656.76	OA_Lat_Vs_Med		no match								0.344049	0.00577938
1772.8	OA_Lat_Vs_Med	COL6A3	1772.82	-0.01938	10.9319	GEIGLDGLDGEDGDKGLP(ox)	GEIGLDGLDGEDGDKGLP	GEIGLDGLDGEDGDKGLP(1)		N	0.307917	0.0177285
1810.75	OA_Lat_Vs_Med	COL1A2	1810.77	-0.022506	12.4291	GRDGNP(ox)GNDGP(ox)PGRDGQP(ox)	GRDGNPGNDGPPGRDGQP	GRDGNP(1)GNDGP(0.501)P(0.501)GRDGQP(0.998)	Phosphophoryn binding region on the fibril	N	0.13502	0.0700983
1829.91	Both	COL6A3	1829.92	-0.011975	6.54405	VAVVQYSDRTRPEFY	VAVVQYSDRTRPEFY			N	0.0564942	0.0445766
1867.85	Both		no match								0.197796	0.229235
1919.07	OA_Lat_Vs_Med		no match								0.123603	0.0128317
2095.99	OA_Lat_Vs_Med		no match								0.491099	0.101728
2097.03	OA_Vs_CAD		no match								0.123603	0.0128317
2264.14	OA_Lat_Vs_Med		no match								0.0525764	0.012144
* PTM or interaction as noted by collagen 1 interactome for Col1A1 or Col1A2 [Sweeney SM, Orgel JP, Fertala A, McAuliffe JD, Turner KR, Di Lullo GA, Chen S, Antipova O, Perumal S, Ala-Kokko L, Forlino A, Cabral WA, Barnes AM, Marini JC, San Antonio JD. Candidate cell and matrix interaction domains on the collagen fibril, the predominant protein of vertebrates. J Biol Chem. 2008 Jul 25;283(30):211…
**HBD = Hemoglobin subunit delta. Usually considered a contaminent protein in the searched databases

### Sheet: OA_Med_vs_CAD_Med
OA Med to CAD Med
29 features found from OA medial vs CAD medial comparison
25 features have IDs out of 29 within 2 mDa error
4 features are not confidently annotated
6 candidates meet comparison significance (p < 0.05) in t-test at N=4 for OA Medial vs CAD Medial
7 additional candidates trend towards significance ( 0.1 > p > 0.05) in cohort comparison in t-test at N=4
Candidate m/z	Identified In	Database m/z	Mass Difference (m/z)	Mass Difference (PPM)	Database Sequence	Protein ID	P_val OA Med to CAD Med
897.426	Both	897.42	0.005596	6.23561	FVLDTSES	COL6A1	0.0466407
900.401	Both	900.417	-0.015986	17.7543	GPAGERGEQ	COL1A1	0.0481959
941.426	OA_Vs_CAD	941.444	-0.018033	19.155	GQRGEP(ox)GPQ	COL3A1	0.0669561
944.476	OA_Vs_CAD	944.491	-0.014918	15.795	GERGLHGEF	COL1A2	0.0466407
1001.5	Both	1001.48	0.016084	16.06	GERGLHGEF	COL1A2	0.234319
1019.49	Both	no match					0.0239014
1040.46	Both	1040.48	-0.017486	16.806	GPGGYPGGIHE	KRT2	0.113343
1082.62	OA_Vs_CAD	1082.63	-0.01077	9.94808	GPLGIAGITGAR	COL3A1	0.197656
		1082.63	-0.01077	9.94808	IAGQRGVVGLP(ox)	COL1A1
		1082.63	-0.01074	9.92037	GPLGIAGITGAR	COL3A1
		1082.63	-0.01074	9.92037	PLGIAGITGARG	COL3A1
1098.58	Both	1098.59	-0.014098	12.833	GPVGRTGEVGAV	COL1A1	0.0717527
		1098.59	-0.014098	12.833	GARGLP(ox)GTAGLP(ox)	COL1A1
1115.54	Both	1115.53	0.00306	2.74308	SGLDGAKGDAGPA	COL1A1	0.222415
1118.46	Both	1118.47	-0.008466	7.56932	GAEGSP(ox)GRDGSP(ox)	COL1A1	0.223943
1125.52	OA_Vs_CAD	1125.53	-0.008626	7.66402	GPAGERGEQGPA	COL1A1	0.0991103
1139.58	Both	1139.59	-0.011496	10.0879	GPRGRTGDAGPV	COL1A1	0.15064
1142.5	Both	1142.51	-0.006056	5.30065	GPP(ox)GESGREGAP(ox)	COL1A1	0.137404
1177.53	OA_Vs_CAD	1177.52	0.014974	12.7164	GPP(ox)GPP(ox)SAGFDF	COL1A1	0.166881
1179.55	OA_Vs_CAD	1179.56	-0.011218	9.51044	GARGQAGVM(ox)GFP(ox)	COL1A1	0.0503238
		1179.53	0.01462	12.3946	WTVPEGQFDT	TENX
		1179.54	0.007414	6.28547	GPP(ox)GERGPN(de)GPQ	COL5A1
		1179.54	0.007414	6.28547	GPP(ox)GPEGRDGPAG	unassigned
1188.55	Both	1188.56	-0.009456	7.95591	GADGSP(ox)GKDGVRG	COL1A1	0.0597028
1211.6	OA_Vs_CAD	1211.61	-0.009026	7.44963	GLP(ox)GERGRP(ox)GAP(ox)	COL1A1	0.228899
1226.6	Both	1226.61	-0.00779	6.35086	GPAGEVGKP(ox)GERG	COL1A2	0.0611408
		1226.61	-0.007786	6.3476	PAGARGSDGSVGPV	COL1A2
1242.57	OA_Vs_CAD	1242.58	-0.008454	6.80362	GPAGARGNDGATGAA	COL1A1	0.194822
1257.57	Both	1257.58	-0.0074354	5.91249	GPAGATGDRGEAGAA	COL1A2	0.136774
1280.52	OA_Vs_CAD	1280.54	-0.01837	14.3457	GP(ox)P(ox)GPP(ox)SAGFDFS	COL1A1	0.136774
1397.71	Both	no match					0.0410166
1399.64	Both	1399.64	-0.005212	3.72382	GSP(ox)GEAGRP(ox)GEAGLP(ox)	COL1A1	0.104167
1540.8	Both	1540.79	0.003021	1.96067	GLRGEIGNP(ox)GRDGAR	COL1A2	0.211361
1588.79	Both	1588.78	0.011894	7.48619	VREEVVTVGN(de)SVNEG	FN1	0.0110227
1829.91	Both	1829.92	-0.011975	6.54405	VAVVQYSDRTRPEFY	COL6A3	0.0564942
1867.85	Both	no match					0.197796
2097.03	OA_Vs_CAD	no match					0.123603

### Sheet: OA_Med_vs_Lat
OA Lat to OA Med
34 features found from OA Lateral vs OA medial comparison
27 features have IDs out of 34
7 features are not confidently annotated
23 candidates meet chort comparison significance in t-test at N=4
5 additional candidates trend towards significance ( 0.1 > p > 0.05) in cohort comparison in t-test at N=4
Candidate m/z	Identified In	Database m/z	Mass Difference (m/z)	Mass Difference (PPM)	Database Sequence	Protein ID	P_val OA Med to OA Lat
897.426	Both	897.42	0.005596	6.23561	FVLDTSES	COL6A1	0.0319086
900.401	Both	900.417	-0.015986	17.7543	GPAGERGEQ	COL1A1	0.0396511
1001.5	Both	1001.48	0.016084	16.06	GERGLHGEF	COL1A2	0.0138543
1019.49	Both	no match					0.0224099
1040.46	Both	1040.48	-0.017486	16.806	GPGGYPGGIHE	KRT2	0.0408845
1098.58	Both	1098.59	-0.014098	12.833	GPVGRTGEVGAV	COL1A1	0.0255612
		1098.59	-0.014098	12.833	GARGLP(ox)GTAGLP(ox)	COL1A1
1115.54	Both	1115.53	0.00306	2.74308	SGLDGAKGDAGPA	COL1A1	0.0550776
1118.46	Both	1118.47	-0.008466	7.56932	GAEGSP(ox)GRDGSP(ox)	COL1A1	0.109221
1128.52	OA_Lat_Vs_Med	1128.52	0.00074	0.655728	GEQGVP(ox)GDLGAP(ox)	COL1A1	0.0197323
1131.53	OA_Lat_Vs_Med	1131.54	-0.009786	8.64847	GKSGDRGETGPA	COL1A1	0.019803
1139.58	Both	1139.59	-0.011496	10.0879	GPRGRTGDAGPV	COL1A1	0.0353882
1142.5	Both	1142.51	-0.006056	5.30065	GPP(ox)GESGREGAP(ox)	COL1A1	0.0513639
1171.54	OA_Lat_Vs_Med	1171.53	0.001194	1.01918	GPAGPSGESRP(ox)GS	COL14A1	0.0444175
1188.55	Both	1188.56	-0.009456	7.95591	GADGSP(ox)GKDGVRG	COL1A1	0.0275708
1226.6	Both	1226.61	-0.00779	6.35086	GPAGEVGKP(ox)GERG	COL1A2	0.0117401
		1226.61	-0.007786	6.3476	PAGARGSDGSVGPV	COL1A2
1257.57	Both	1257.58	-0.0074354	5.91249	GPAGATGDRGEAGAA	COL1A2	0.0646266
1283.63	OA_Lat_Vs_Med	1283.63	-0.006654	5.18375	GARGSDGSVGPVGPA	COL1A2	0.0262556
		1283.63	-0.006654	5.18375	GPAGARGSDGSVGPV	COL1A2
1397.71	Both	no match					0.018775
1399.64	Both	1399.64	-0.005212	3.72382	GSP(ox)GEAGRP(ox)GEAGLP(ox)	COL1A1	0.0149785
1421.78	OA_Lat_Vs_Med	1421.79	-0.005738	4.03579	GPQGIAGQRGVVGLP(ox)	COL1A1	0.15335
		1421.79	-0.013784	9.69489	LLVVYPWTQRF	HBD*
1495.73	OA_Lat_Vs_Med	1495.72	0.005746	3.84161	LNSYMNKQDVVNA	COL6A3	0.157416
		1495.74	-0.012016	8.03355	VAQYSDDVKVESR	COL6A3
1540.8	Both	1540.79	0.003021	1.96067	GLRGEIGNP(ox)GRDGAR	COL1A2	0.0212251
1552.82	OA_Lat_Vs_Med	1552.81	0.007704	4.96131	GPVGAAGATGARGLVGEP(ox)	COL1A2	0.192539
		1552.82	-0.003531	2.27393	GPIGNVGAP(ox)GAKGARGSA	COL1A1
1588.79	Both	1588.78	0.011894	7.48619	VREEVVTVGN(de)SVNEG	FN1	0.00976646
1615.74	OA_Lat_Vs_Med	1615.72	0.01924	11.9078	ANPLDNN(de)GIEPGAFEG	ASPN	0.0205726
1626.75	OA_Lat_Vs_Med	1626.74	0.015482	9.51713	GEP(ox)GAN(de)GLP(ox)GAAGERGAP(ox)	COL3A1	0.011007
1656.76	OA_Lat_Vs_Med	no match					0.00577938
1772.8	OA_Lat_Vs_Med	1772.82	-0.01938	10.9319	GEIGLDGLDGEDGDKGLP(ox)	COL6A3	0.0177285
1810.75	OA_Lat_Vs_Med	1810.77	-0.022506	12.4291	GRDGNP(ox)GNDGP(ox)PGRDGQP(ox)	COL1A2	0.0700983
1829.91	Both	1829.92	-0.011975	6.54405	VAVVQYSDRTRPEFY	COL6A3	0.0445766
1867.85	Both	no match					0.229235
1919.07	OA_Lat_Vs_Med	no match					0.0128317
2095.99	OA_Lat_Vs_Med	no match					0.101728
2264.14	OA_Lat_Vs_Med	no match					0.012144
*HBD = Hemoglobin subunit delta. Usually considered a contaminent protein in the searched databases
