## Supplementary material for "Tissue and Extracellular Matrix Remodeling of the Subchondral Bone during Osteoarthritis of Knee Joints as revealed by Spatial Mass Spectrometry Imaging": Suppl Table 3

### Sheet: Sheet1
Supplemental Table 3: DDA parallelogram coordinates for monocharged and multichared precurosr acquisiton
		Vertex	X coord (m/z)	Y coord (Vs/cm2)
		1	150	0.6
		2	1700	0.6
		3	1700	1.75
		4	760	1.75
		5	760	1.2
